# Parental-fetal interplay of immune genes leads to intrauterine growth restriction

**DOI:** 10.1101/2021.03.26.437292

**Authors:** Gurman Kaur, Caroline B. M. Porter, Orr Ashenberg, Jack Lee, Samantha J. Riesenfeld, Matan Hofree, Maria Aggelakopoulou, Ayshwarya Subramanian, Subita Balaram Kuttikkatte, Kathrine E. Attfield, Christiane A. E. Desel, Jessica L. Davies, Hayley G. Evans, Inbal Avraham-Davidi, Lan T. Nguyen, Danielle A. Dionne, Anna E. Neumann, Lise Torp Jensen, Thomas R. Barber, Elizabeth Soilleux, Mary Carrington, Gil McVean, Orit Rozenblatt-Rosen, Aviv Regev, Lars Fugger

## Abstract

Intrauterine growth restriction (IUGR) of fetuses affects 5-10% of pregnancies and is associated with perinatal morbidity, mortality and long-term health issues. Understanding genetic predisposition to IUGR is challenging, owing to extensive gene polymorphisms, linkage disequilibrium, and maternal and paternal influence. Here, we demonstrate that the inhibitory receptor, KIR2DL1, expressed on maternal uterine natural killer (uNK) cells, in interaction with the paternally-inherited HLA-C*05, an HLA-C group 2 allotype, expressed on fetal trophoblast cells, causes IUGR in a humanised mouse model. Micro-CT imaging of the uteroplacental vasculature revealed reduced uterine spiral artery diameter and increased segment length, increasing fetal blood flow resistance. Single cell RNA-Seq from the maternal-fetal interface highlighted expression programs activated by KIR2DL1-induced IUGR in several placental cell types, including degradation of extracellular matrix components, angiogenesis, and uNK cell communication, suggesting a complex response underlying IUGR. As current IUGR treatments are insufficient, our findings provide important insight for drug development.
