## Supplemental Table S1 for "Parental-fetal interplay of immune genes leads to intrauterine growth restriction"

### Sheet: Cell proliferation signature
Signature	Gene
Proliferation	Mcm5
Proliferation	Pcna
Proliferation	Tyms
Proliferation	Fen1
Proliferation	Mcm2
Proliferation	Mcm4
Proliferation	Rrm1
Proliferation	Ung
Proliferation	Gins2
Proliferation	Mcm6
Proliferation	Cdca7
Proliferation	Dtl
Proliferation	Prim1
Proliferation	Uhrf1
Proliferation	Mlf1ip
Proliferation	Hells
Proliferation	Rfc2
Proliferation	Rpa2
Proliferation	Nasp
Proliferation	Rad51ap1
Proliferation	Gmnn
Proliferation	Wdr76
Proliferation	Slbp
Proliferation	Ccne2
Proliferation	Ubr7
Proliferation	Pold3
Proliferation	Msh2
Proliferation	Atad2
Proliferation	Rad51
Proliferation	Rrm2
Proliferation	Cdc45
Proliferation	Cdc6
Proliferation	Exo1
Proliferation	Tipin
Proliferation	Dscc1
Proliferation	Blm
Proliferation	Casp8ap2
Proliferation	Usp1
Proliferation	Clspn
Proliferation	Pola1
Proliferation	Chaf1b
Proliferation	Brip1
Proliferation	E2f8
Proliferation	Hmgb2
Proliferation	Cdk1
Proliferation	Nusap1
Proliferation	Ube2c
Proliferation	Birc5
Proliferation	Tpx2
Proliferation	Top2a
Proliferation	Ndc80
Proliferation	Cks2
Proliferation	Nuf2
Proliferation	Cks1b
Proliferation	Mki67
Proliferation	Tmpo
Proliferation	Cenpf
Proliferation	Tacc3
Proliferation	Fam64a
Proliferation	Smc4
Proliferation	Ccnb2
Proliferation	Ckap2l
Proliferation	Ckap2
Proliferation	Aurkb
Proliferation	Bub1
Proliferation	Kif11
Proliferation	Anp32e
Proliferation	Tubb4b
Proliferation	Gtse1
Proliferation	Kif20b
Proliferation	Hjurp
Proliferation	Hjurp
Proliferation	Cdca3
Proliferation	Hn1
Proliferation	Cdc20
Proliferation	Ttk
Proliferation	Cdc25c
Proliferation	Kif2c
Proliferation	Rangap1
Proliferation	Ncapd2
Proliferation	Dlgap5
Proliferation	Cdca2
Proliferation	Cdca8
Proliferation	Ect2
Proliferation	Kif23
Proliferation	Hmmr
Proliferation	Aurka
Proliferation	Psrc1
Proliferation	Anln
Proliferation	Lbr
Proliferation	Ckap5
Proliferation	Cenpe
Proliferation	Ctcf
Proliferation	Nek2
Proliferation	G2e3
Proliferation	Gas2l3
Proliferation	Cbx5

### Sheet: Housekeeping genes
Signature	Gene
Housekeeping	Actb
Housekeeping	B2m
Housekeeping	Gm10036
Housekeeping	Gm10073
Housekeeping	Gm10076
Housekeeping	Gm10126
Housekeeping	Gm10263
Housekeeping	Gm10269
Housekeeping	Gm17669
Housekeeping	Gm2000
Housekeeping	Gm3550
Housekeeping	Gm4775
Housekeeping	Gm5093
Housekeeping	Gm5160
Housekeeping	Gm5218
Housekeeping	Gm8973
Housekeeping	Ppia
Housekeeping	Prps1l1
Housekeeping	Prps1l3
Housekeeping	Prps2
Housekeeping	Prpsap1
Housekeeping	Prpsap2
Housekeeping	Psmb2
Housekeeping	Psmb4
Housekeeping	Rpl10a
Housekeeping	Rpl10l
Housekeeping	Rpl11
Housekeeping	Rpl12
Housekeeping	Rpl13
Housekeeping	Rpl13-ps3
Housekeeping	Rpl14
Housekeeping	Rpl15
Housekeeping	Rpl18
Housekeeping	Rpl19
Housekeeping	Rpl22
Housekeeping	Rpl22l1
Housekeeping	Rpl23
Housekeeping	Rpl24
Housekeeping	Rpl26
Housekeeping	Rpl27-ps3
Housekeeping	Rpl28
Housekeeping	Rpl29
Housekeeping	Rpl3
Housekeeping	Rpl30
Housekeeping	Rpl32
Housekeeping	Rpl34
Housekeeping	Rpl35
Housekeeping	Rpl37
Housekeeping	Rpl38
Housekeeping	Rpl39
Housekeeping	Rpl39l
Housekeeping	Rpl3l
Housekeeping	Rpl4
Housekeeping	Rpl41
Housekeeping	Rpl5
Housekeeping	Rpl6
Housekeeping	Rpl6l
Housekeeping	Rpl7l1
Housekeeping	Rpl8
Housekeeping	Rplp0
Housekeeping	Rplp1
Housekeeping	Rplp2
Housekeeping	Rps11
Housekeeping	Rps12
Housekeeping	Rps12-ps3
Housekeeping	Rps13
Housekeeping	Rps14
Housekeeping	Rps15a
Housekeeping	Rps16
Housekeeping	Rps17
Housekeeping	Rps18
Housekeeping	Rps19
Housekeeping	Rps20
Housekeeping	Rps21
Housekeeping	Rps24
Housekeeping	Rps25
Housekeeping	Rps26
Housekeeping	Rps27
Housekeeping	Rps27a
Housekeeping	Rps27l
Housekeeping	Rps29
Housekeeping	Rps3
Housekeeping	Rps3a1
Housekeeping	Rps4x
Housekeeping	Rps5
Housekeeping	Rps6
Housekeeping	Rps6ka1
Housekeeping	Rps6ka2
Housekeeping	Rps6ka3
Housekeeping	Rps6ka4
Housekeeping	Rps6ka5
Housekeeping	Rps6ka6
Housekeeping	Rps6kb1
Housekeeping	Rps6kb2
Housekeeping	Rps6kc1
Housekeeping	Rps6kl1
Housekeeping	Rps7
Housekeeping	Rps8
Housekeeping	Rps9
Housekeeping	Rpsa
Housekeeping	Trps1
