## Supplemental Table S3 for "Parental-fetal interplay of immune genes leads to intrauterine growth restriction"

### Sheet: Sheet1
List of Oligonucleotides used in the study
Oligonucleotide name	Sequence
HLA-Cw5 qPCR primer (genotyping)	For: ATCGCCCTCCCTTGAATG
HLA-Cw5 qPCR primer (genotyping)	Rev: TCATCCCTTAATTGTCCTAGAGAG
KIR2DL1 qPCR primer (genotyping)	For: CCAAGGTCAACGGAACAT
KIR2DL1 qPCR primer (genotyping)	Rev: GAGCCGAAGCATCTGTAG
NCR1 qPCR primer (genotyping)	For: TGATGGAGAACTCTGACA
NCR1 qPCR primer (genotyping)	Rev: CACTCTGATTCTGGCAATT
NK1.1 qPCR primer (genotyping)	For: ATAACAAGCTTCCATCGGGAGGTCT
NK1.1 qPCR primer (genotyping)	Rev: AGCTCACTCAGGAACCAATCAGCA
GAPDH mouse gDNA qPCR primer (genotyping)	For: AGCCGTGTGACCTTTCTGGAT
GAPDH mouse gDNA qPCR primer (genotyping)	Rev: AGAGCCGGAGCAACAGATGT
H2-Kb H2-Db IntronC primer (genotyping)	For: GTCGCCTTACCTGATTGGAA
H2-Kb H2-Db pGNA primer (genotyping)	For: CAGCAGAAACATACAAGCTGTC
H2-Kb H2-Db IntronC primer (genotyping)	Rev: GGCACCTATGGGGACTGATA
CCw_sybr primer (HLA-C QPCR primer for RT-PCR)	For: CTACTACAACCAGAGCGAGG
CCw_sybr primer (HLA-C QPCR primer for RT-PCR)	Rev: GATGTAATCCTTGCCGTCGTA
Hprt _sybr primer (QPCR primer for RT-PCR)	For: ATCATTATGCCGAGGATTTGGAA
Hprt _sybr primer (QPCR primer for RT-PCR)	Rev: TTGAGCACACAGAGGGCC
5’ screen primer (primer for screening ES cell colonies):	For: CACGCTTCAAAAGCGCACGTCTG
5’ screen primer (primer for screening ES cell colonies):	Rev: GTTGTGCCCAGTCATAGCCGAATAG
3’ screen primer (primer for screening ES cell colonies):	For: GCACTAGTTCTAGAGCGATCCCC
3’ screen primer (primer for screening ES cell colonies):	Rev: CGGGAGAAATGGATATGAAGTACTGGGC
OligodT RT primer	AAGCAGTGGTATCAACGCAGAGTACT(30)VN
TSO oligo	AAGCAGTGGTATCAACGCAGAGTACATrGrG+G (‘+’ indicates a locked nucleic acid (LNA) base)
ISPCR primer	AAGCAGTGGTATCAACGCAGAGT
